# In-depth study of tomato and weed viromes reveals undiscovered plant virus diversity in an agroecosystem

**DOI:** 10.1101/2022.06.30.498278

**Authors:** Mark Paul Selda Rivarez, Anja Pecman, Katarina Bačnik, Olivera Maksimović Carvalho Ferreira, Ana Vučurović, Gabrijel Seljak, Nataša Mehle, Ion Gutiérrez-Aguirre, Maja Ravnikar, Denis Kutnjak

## Abstract

**Background:** In agroecosystems, viruses are well known to influence crop health and a few cause phytosanitary and economic problems, but their diversity in non-crop plants and role outside the disease perspective is less known. An extensive virome exploration that includes both crop and diverse weed plants is therefore needed to better understand roles of viruses in agroecosystems. Such unbiased exploration is possible through viromics, which could generate biological and ecological insights from immense high-throughput sequencing (HTS) data.

**Results:** Here, we implemented HTS-based viromics to explore viral diversity in tomatoes and weeds in farming areas at a nation-wide scale. We detected 125 viruses, including 79 novel species, wherein 65 were found exclusively in weeds. This spanned 21 higher-level plant virus taxa dominated by *Potyviridae*, *Rhabdoviridae*, and *Tombusviridae,* and four non-plant virus families. We detected viruses of non-plant hosts and viroid-like sequences, and demonstrated infectivity of a novel tobamovirus in plants of Solanaceae family. Diversities of predominant tomato viruses were variable, in some cases, comparable to that of global isolates of same species. We phylogenetically classified novel viruses, and showed links between a subgroup of phylogenetically-related rhabdoviruses to their taxonomically-related host plants. Ten classified viruses detected in tomatoes were also detected in weeds, which might indicate possible role of weeds as their reservoirs, and that these viruses could be exchanged between the two compartments.

**Conclusions:** We showed that even in relatively well studied agroecosystems, such as tomato farms, a large part of very diverse plant viromes can still be unknown and is mostly present in understudied non-crop plants. The overlapping presence of viruses in tomatoes and weeds implicate possible presence of virus reservoir and possible exchange between the weed and crop compartments, which may influence weed management decisions. The observed variability and widespread presence of predominant tomato viruses and the infectivity of a novel tobamovirus in solanaceous plants, provided foundation for further investigation of virus disease dynamics and their effect on tomato health. The extensive insights we generated from such in-depth agroecosystem virome exploration will be valuable in anticipating possible emergences of plant virus diseases, and would serve as baseline for further post-discovery characterization studies.
