## Supplementary material for "In-depth study of tomato and weed viromes reveals undiscovered plant virus diversity in an agroecosystem": Additonal-File-09_Data-Source_InterPro,Pfam-Domain-Searches-Genome-annotation

### Sheet: S. Table 43 TaAEV1
Supplementary Table 43. Results of InterPro (https://www.ebi.ac.uk/interpro/) protein domain prediction for tomato associated alphaendornavirus (3871 amino acids).
position in translated protein		Protein family database	Protein family ID	Protein family description	E-value	InterPro ID	InterPro description
Start	End
1273	1386	Gene3D	G3DSA:3.40.50.300	-	7e-08	IPR027417	P-loop containing nucleoside triphosphate hydrolase
1278	1523	SUPERFAMILY	SSF52540	P-loop containing nucleoside triphosphate hydrolases	4.95e-11	IPR027417	P-loop containing nucleoside triphosphate hydrolase
1278	1517	Pfam	PF01443	Viral (Superfamily 1) RNA helicase	1.1e-19	IPR027351	(+) RNA virus helicase core domain
1396	1537	Gene3D	G3DSA:3.40.50.300	-	3.3e-09	IPR027417	P-loop containing nucleoside triphosphate hydrolase
2358	2426	MobiDBLite	mobidb-lite	consensus disorder prediction	-	-	-
2365	2387	MobiDBLite	mobidb-lite	consensus disorder prediction	-	-	-
2388	2422	MobiDBLite	mobidb-lite	consensus disorder prediction	-	-	-
2453	2783	SUPERFAMILY	SSF53756	UDP-Glycosyltransferase/glycogen phosphorylase	4.22e-15	-	-
2628	2794	Gene3D	G3DSA:3.40.50.2000	Glycogen Phosphorylase B;	2.7e-08	-	-
3437	3745	Pfam	PF00978	RNA dependent RNA polymerase	1e-20	IPR001788	Tymovirus, RNA-dependent RNA polymerase
3515	3765	SUPERFAMILY	SSF56672	DNA/RNA polymerases	1e-25	IPR043502	DNA/RNA polymerase superfamily
3612	3725	ProSiteProfiles	PS50507	RdRp of positive ssRNA viruses catalytic domain profile.	10.7239	IPR007094	RNA-directed RNA polymerase, catalytic domain

### Sheet: S. Table 44 PaAEV1
Supplementary Table 44. Results of InterPro (https://www.ebi.ac.uk/interpro/) protein domain prediction for plant associated alphaendornavirus (4808 amino acids).
position in translated protein		Protein family database	Protein family ID	Protein family description	E-value	InterPro ID	InterPro description
Start	End
323	637	Pfam	PF01660	Viral methyltransferase	9.1e-16	IPR002588	Alphavirus-like methyltransferase (MT) domain
344	516	ProSiteProfiles	PS51743	Alphavirus-like methyltransferase (MT) domain profile.	16.3504	IPR002588	Alphavirus-like methyltransferase (MT) domain
874	897	MobiDBLite	mobidb-lite	consensus disorder prediction	-	-	-
874	892	MobiDBLite	mobidb-lite	consensus disorder prediction	-	-	-
961	975	MobiDBLite	mobidb-lite	consensus disorder prediction	-	-	-
961	995	MobiDBLite	mobidb-lite	consensus disorder prediction	-	-	-
1422	1680	SUPERFAMILY	SSF52540	P-loop containing nucleoside triphosphate hydrolases	9.11e-18	IPR027417	P-loop containing nucleoside triphosphate hydrolase
1430	1540	Gene3D	G3DSA:3.40.50.300	-	8.6e-15	IPR027417	P-loop containing nucleoside triphosphate hydrolase
1436	1677	Pfam	PF01443	Viral (Superfamily 1) RNA helicase	3.7e-17	IPR027351	(+) RNA virus helicase core domain
1556	1703	Gene3D	G3DSA:3.40.50.300	-	2.5e-13	IPR027417	P-loop containing nucleoside triphosphate hydrolase
3070	3476	PANTHER	PTHR48050:SF11	STEROL 3-BETA-GLUCOSYLTRANSFERASE	2.1e-31	-	-
3070	3476	PANTHER	PTHR48050	STEROL 3-BETA-GLUCOSYLTRANSFERASE	2.1e-31	-	-
3074	3286	Gene3D	G3DSA:3.40.50.2000	Glycogen Phosphorylase B;	1.9e-17	-	-
3075	3464	CDD	cd03784	GT1_Gtf-like	1.71445e-25	IPR002213	UDP-glucuronosyl/UDP-glucosyltransferase
3075	3473	SUPERFAMILY	SSF53756	UDP-Glycosyltransferase/glycogen phosphorylase	3.45e-38	-	-
3293	3462	Gene3D	G3DSA:3.40.50.2000	Glycogen Phosphorylase B;	7.4e-17	-	-
3549	3599	MobiDBLite	mobidb-lite	consensus disorder prediction	-	-	-
3558	3577	MobiDBLite	mobidb-lite	consensus disorder prediction	-	-	-
3578	3598	MobiDBLite	mobidb-lite	consensus disorder prediction	-	-	-
3628	3647	MobiDBLite	mobidb-lite	consensus disorder prediction	-	-	-
4382	4691	Pfam	PF00978	RNA dependent RNA polymerase	2.5e-22	IPR001788	Tymovirus, RNA-dependent RNA polymerase
4407	4737	SUPERFAMILY	SSF56672	DNA/RNA polymerases	9.89e-34	IPR043502	DNA/RNA polymerase superfamily
4547	4660	ProSiteProfiles	PS50507	RdRp of positive ssRNA viruses catalytic domain profile.	10.4534	IPR007094	RNA-directed RNA polymerase, catalytic domain

### Sheet: S. Table 45 PaToLV1
Supplementary Table 45. Results of InterPro (https://www.ebi.ac.uk/interpro/) protein domain prediction for plant associated tobamo-like virus 1 (1811 amino acids).
position in translated protein		Protein family database	Protein family ID	Protein family description	E-value	InterPro ID	InterPro description
Start	End
51	435	Pfam	PF01660	Viral methyltransferase	1.9e-53	IPR002588	Alphavirus-like methyltransferase (MT) domain
70	280	ProSiteProfiles	PS51743	Alphavirus-like methyltransferase (MT) domain profile.	35.6139	IPR002588	Alphavirus-like methyltransferase (MT) domain
980	1214	SUPERFAMILY	SSF52540	P-loop containing nucleoside triphosphate hydrolases	3.3e-14	IPR027417	P-loop containing nucleoside triphosphate hydrolase
978	1106	Gene3D	G3DSA:3.40.50.300	-	3.8e-27	IPR027417	P-loop containing nucleoside triphosphate hydrolase
1360	1754	SUPERFAMILY	SSF56672	DNA/RNA polymerases	3.31e-45	IPR043502	DNA/RNA polymerase superfamily
595	647	MobiDBLite	mobidb-lite	consensus disorder prediction	-	-	-
943	1257	ProSiteProfiles	PS51657	(+)RNA virus helicase core domain profile.	41.8309	IPR027351	(+) RNA virus helicase core domain
983	1223	Pfam	PF01443	Viral (Superfamily 1) RNA helicase	1.2e-46	IPR027351	(+) RNA virus helicase core domain
625	644	MobiDBLite	mobidb-lite	consensus disorder prediction	-	-	-
1108	1248	Gene3D	G3DSA:3.40.50.300	-	1.4e-37	IPR027417	P-loop containing nucleoside triphosphate hydrolase
1356	1804	Pfam	PF00978	RNA dependent RNA polymerase	1.4e-96	IPR001788	Tymovirus, RNA-dependent RNA polymerase
1575	1688	ProSiteProfiles	PS50507	RdRp of positive ssRNA viruses catalytic domain profile.	14.8013	IPR007094	RNA-directed RNA polymerase, catalytic domain

### Sheet: S. Table 46 PTV1
Supplementary Table 46. Results of InterPro (https://www.ebi.ac.uk/interpro/) protein domain prediction for Plantago tobamovirus 1 (1601 amino acids).
position in translated protein		Protein family database	Protein family ID	Protein family description	E-value	InterPro ID	InterPro description
Start	End
50	465	Pfam	PF01660	Viral methyltransferase	4.6e-84	IPR002588	Alphavirus-like methyltransferase (MT) domain
72	280	ProSiteProfiles	PS51743	Alphavirus-like methyltransferase (MT) domain profile.	36.7374	IPR002588	Alphavirus-like methyltransferase (MT) domain
135	155	Coils	Coil	Coil	-	-	-
664	815	Gene3D	G3DSA:3.30.450.420	-	2.9e-63	-	-
795	1107	ProSiteProfiles	PS51657	(+)RNA virus helicase core domain profile.	55.1038	IPR027351	(+) RNA virus helicase core domain
818	954	Gene3D	G3DSA:3.40.50.300	-	1.4e-34	IPR027417	P-loop containing nucleoside triphosphate hydrolase
819	978	SUPERFAMILY	SSF52540	P-loop containing nucleoside triphosphate hydrolases	3.54e-09	IPR027417	P-loop containing nucleoside triphosphate hydrolase
823	1076	Pfam	PF01443	Viral (Superfamily 1) RNA helicase	2.2e-62	IPR027351	(+) RNA virus helicase core domain
955	1102	Gene3D	G3DSA:3.40.50.300	-	6.8e-46	IPR027417	P-loop containing nucleoside triphosphate hydrolase
1152	1594	SUPERFAMILY	SSF56672	DNA/RNA polymerases	4.94e-70	IPR043502	DNA/RNA polymerase superfamily
1160	1597	Pfam	PF00978	RNA dependent RNA polymerase	8.8e-155	IPR001788	Tymovirus, RNA-dependent RNA polymerase
1369	1482	ProSiteProfiles	PS50507	RdRp of positive ssRNA viruses catalytic domain profile.	14.5932	IPR007094	RNA-directed RNA polymerase, catalytic domain

### Sheet: S. Table 47
Supplementary Table 47. Predicted start and cleavage sites of protein domains of novel and divergent potyviruses predicted by homology alignment using BLASTp to well-characterized known species.
Polyprotein domains (associated function)	Properties	Mentha macluravirus 1	Broad-leafed dock virus A, isolate 2	Plantago potyvirus 1	Rumex potyvirus 1
		Macluravirus	Macluravirus	Potyvirus	Potyvirus
Genome size (nucleotides (nt), poly-A included		8250	8267	9528	10638
polyprotein ORF region, size (nt)		[116..8005], 7890	[258..8060], 7803	[115..9342], 9228	[123..10427], 10305
Polyprotein size (amino acids (aa))		2630	2601	3076	3435
Polyprotein molecular weight (kilodalton (kDa))		295.77	294.8	347.1	388.75
5' untranslated region (UTR)		1…115	1…257	1…114	1…122
P1 (translation, modulator of replication in potyviruses only)	best reference protein	–		NP_734309.1 P1 protein [Sweet potato feathery mottle virus], 664 aa
	percent identity	–	–	30.85	32.79
	E-value	–	–	2x10-14	3x10-86
	start site...cleavage site	–	–	1MASITQ...CTLEHY299	1MATTQV...LRMQQY630
	predicted coding region	–	–	116…1013	124…2014
	predicted length (nt; aa)	–	–	897; 299	1890; 630
P1N-PISPO (pretty interesting sweet potato potyviral ORF, RNA silencing suppression in potyviruses, but not present in all)	best reference protein	–		AUD40055.1 PISPO [Sweet potato feathery mottle virus], 654 aa
	percent identity	–	–	no homolog found	33.16
	E-value	–	–	–	1x10-44
	start site...cleavage site	–	–	–	1MATTQV...IVKRQY342
	predicted coding region	–	–	–	124…1150
	predicted length (nt; aa)	–	–	–	1026; 342
HC-Pro (helper component proteinase, silencing suppression and aphid transmission)	best reference protein	YP_006590094.1 HC-Pro protein [Chinese yam necrotic mosaic virus], 261 aa		NP_734244.1 HC-Pro protein [Potato virus Y], 456 aa
	percent identity	40.32	45.59	42.89	49.56
	E-value	4x10-69	2x10-82	2x10-122	4x10-154
	start site...cleavage site	1MAKSQY...LAYRVG261	1MANPTR...PSYYVG261	300SVADEF...KMYEVG756	631SDVANR...KHYVVG1088
	predicted coding region	1…783	1…783	1014…2382	2015…3386
	predicted length (nt; aa)	783; 261	783; 261	1368; 456	1371; 457
P3 (virus replication and movement)	best reference protein	YP_006590095.1 P3 protein [Chinese yam necrotic mosaic virus], 307 aa		NP_734251.1 P3 protein [Potato virus Y], 365 aa
	percent identity	33.44	32.77	30.79	23.14
	E-value	1x10-47	2x10-49	1x10-53	9x10-24
	start site...cleavage site	262GTAVSE...KEEQLQ567	262GTHEAT...GQELQL565	757GLNRSE...LGEARA1095	1089GHAHTT...GGVKHQ1440
	predicted coding region	784…1699	784…1696	2383…3397	3387…4440
	predicted length (nt; aa)	915; 305	912; 304	1014; 338	1053; 351
P3N-PIPO (pretty interesting Potyviridae ORF, cell-to-cell movement) (Note: cleavage site was not detected due to absence or low homolgy to reference proteins)	start motif	GA6 (or GAA_AAA_A) nucleotide start motif was searched in the genome		GA6 (or GAA_AAA_A) nucleotide start motif was searched in the genome
	percent identity	–	–	–	–
	E-value	–	–	–	–
	start site	1321GAAGAAAAA	1463GAAAAAATA	2845GAAAAAA	3852GAAAAAA
	predicted coding region	–	–	–	–
	predicted length (nt; aa)	–	–	–	–
7K (in Macluravirus) (unknown function)	best reference protein	YP_006590096.1 7K protein [Chinese yam necrotic mosaic virus], 64 aa		–
	percent identity	79.69	75.41	–	–
	E-value	4x10-32	1x10-28	–	–
	start site...cleavage site	568AYAKSS...GTEELQ631	566NSKENE...GRQELQ627	–	–
	predicted coding region	1700…1889	1697…1880	–	–
	predicted length (nt; aa)	189; 63	183; 61	–	–
6K1 (in Potyvirus) (formation of replication vesicles)	best reference protein	–		NP_734245.1 6K1 protein [Potato virus Y], 52 aa
	percent identity	–	–	58.54	44
	E-value	–	–	1x10-12	2x10-13
	start site...cleavage site	–	–	1096LSGEVV...TTGQEV1153	1441AKSPME...TDVYHQ1492
	predicted coding region	–	–	3397…3568	4441…4594
	predicted length (nt; aa)	–	–	171; 57	153; 51
CI (cytoplasmic inclusion protein, helicase, involved in virus movement and replication)	best reference protein	YP_006590097.1 CI protein [Chinese yam necrotic mosaic virus], 656 aa		NP_734246.1 CI protein [Potato virus Y], 634 aa
	percent identity	55.1	58.54	52.52	56.77
	E-value	0	0	0	0
	start site...cleavage site	632MKLFEV...KVLELQ1288	628MKIFDL...HCMELQ1277	1154FFQSLD...RCVLFQ1792	1493SLDEIK...SCVQHQ2135
	predicted coding region	1890…3858	1881…3828	3569…5483	4595…6521
	predicted length (nt; aa)	1968; 656	1947; 649	1914; 638	1926; 642
9K (in Macluravirus) (unknown function)	best reference protein	YP_006590098.1 9K protein [Chinese yam necrotic mosaic virus], 80 aa		–
	percent identity	55	49.35	–	–
	E-value	3x10-30	3x10-27	–	–
	start site...cleavage site	1289AHTTCN...LKDILE1368	1278MDTTCC…YEEVLE1357	–	–
	predicted coding region	3859…4096	3829…4066	–	–
	predicted length (nt; aa)	237; 79	237; 79	–	–
6K2 (in Potyvirus) (formation of replication vesicles)	best reference protein	–		NP_734218.1 6K2 protein [Turnip mosaic virus] , 53 aa
	percent identity	–	–	41.3	42.86
	E-value	–	–	3x10-8	7x10-14
	start site...cleavage site	–	–	1793SKQGVS...KWREPV1842	2136SKEALS...QKVKHQ2188
	predicted coding region	–	–	5484…5631	6522…6678
	predicted length (nt; aa)	–	–	147; 49	156; 52
VPg (viral protein genome-linked, (translation, virus movement, and replication)	best reference protein	YP_006590099.1 VPg protein [Chinese yam necrotic mosaic virus], 180 aa		AFZ99846.1 VPg, partial [Potato virus Y], 188 aa
	percent identity	42.31	48.9	48.88	50.52
	E-value	1x10-42	3x10-53	2x10-55	3x10-61
	start site...cleavage site	1369MKGKSF…PDEVLE1547	1358MKGKSF…PTQELE1538	1843FFQGQK...VPTPNV2029	2189GLNKRQ...GEVSHE2381
	predicted coding region	4097…4631	4067…4607	5632…6190	6679…7255
	predicted length (nt; aa)	534; 178	540; 180	558; 186	576; 192
NIa-Pro (nuclear inclusion protein a-proteinase, polyprotein processing)	best reference protein	YP_006590100.1 NIa-Pro protein [Chinese yam necrotic mosaic virus], 217 aa		NP_734316.1 NIa-Pro protein [Sweet potato feathery mottle virus], 243 aa
	percent identity	50.7	56.68	49.38	59.67
	E-value	8x10-81	3x10-88	1x10-84	3x10-107
	start site...cleavage site	1548VDTRMP…KLVNLQ1764	1539ISTHLQ…NLTNLQ1755	2030MEPVYA...EPVFEQ2279	2382SKSLFR...VQVYAQ2624
	predicted coding region	4632…5280	4608…5256	6191…6938	7256…7982
	predicted length (nt; aa)	648; 216	648; 216	747; 249	726; 242
NIb (nuclear inclusion protein b, RNA-dependent RNA polymerase)	best reference protein	YP_006590101.1 NIb protein [Chinese yam necrotic mosaic virus], 567 aa		NP_734317.1 NIb protein [Sweet potato feathery mottle virus], 521 aa
	percent identity	60.95	61.38	60.74	66.92
	E-value	0	0	0	0
	start site...cleavage site	1765GDFVEF…DSSDDE2315	1756LLELKK…QELQMD2301	2280GMNTSA...YFQSEV2801	2625SHDAKW...FMVRHQ3142
	predicted coding region	5281…6931	5257…6892	6939…8502	7983…9534
	predicted length (nt; aa)	1650; 550	1635; 545	1563; 521	1551; 517
HAM (Maf/HAM1 pyrophosphatase implicated in reduction of mutations in potyviruses, but not present in all)	best reference protein	–		QYA72635.1 HAM protein [Ugandan cassava brown streak virus]
	percent identity	–	–	no homolog found	no homolog found
	E-value	–	–	–	–
	start site...cleavage site	–	–	–	–
	predicted coding region	–	–	–	–
	predicted length (nt; aa)	–	–	–	–
CP (coat protein, virus movement, virion formation and aphid transmission)	best reference protein	YP_006590102.1 CP protein [Chinese yam necrotic mosaic virus], 288 aa		NP_734250.1 coat protein [Potato virus Y], 267 aa
	percent identity	51.26	49.1	55.2	63.45
	E-value	1x10-85	1x10-89	1x10-107	3x10-113
	start site...cleavage site	2316SSDDED…DRPHLV2630	2302LDKQKR…DHAYLD2601	2802IDAGKG...LGVRNM3076	3143ASTDEL...LGMRGI3434
	predicted coding region	6932…8005	6893…8060	8503…9342	9535…10427
	predicted length (nt; aa)	1074; 358	1167; 389	840; 280	891; 297
3' UTR		7875…8230	7791…8267	9326…9481	10408…10638
poly-A tail		8231…8250	not recovered / assembled	9482…9528	not recovered / assembled
